# Generation of a Sleeping Beauty transposon-based cellular system for rapid and sensitive identification of SARS-CoV-2 host dependency and restriction factors

**DOI:** 10.1101/2021.04.27.441606

**Authors:** Marek Widera, Alexander Wilhelm, Tuna Toptan, Johanna M. Raffel, Eric Kowarz, Fabian Roesmann, Anna Lena Siemund, Vanessa Luciano, Marius Külp, Jennifer Reis, Silvia Bracharz, Christiane Pallas, Sandra Ciesek, Rolf Marschalek

**Affiliations:** Institute for Medical Virology, University Hospital Frankfurt am Main, Goethe University, 60596 Frankfurt am Main, Germany; Institute of Pharmaceutical Biology, Goethe-University, 60438 Frankfurt/Main; German Center for Infection Research, DZIF, 60596 Braunschweig, Germany; Fraunhofer Institute for Molecular Biology and Applied Ecology (IME), Branch Translational Medicine and Pharmacology, 60596 Frankfurt am Main, Germany

**Keywords:** SARS-CoV-2, COVID-19, corona virus, reporter cell line, high throughput, drug screening, CPE

## Abstract

The severe acute respiratory syndrome coronavirus-2 (SARS-CoV-2) is the causative agent of the acute respiratory disease COVID-19, which has become a global concern due to its rapid spread. The common methods to monitor and quantitate SARS-CoV-2 infectivity in cell culture are so far time-consuming and labor-intensive. Using the Sleeping Beauty transposase system, we generated a robust and versatile reporter cell system that allows SARS-CoV-2 infection experiments compatible for high-throughput and live cell imaging. The reporter cell is based on lung derived A549 cells, which show a profound interferon response and convenient cell culture characteristics. ACE2 and TMPRSS2 were introduced for constitutive expression in A549 cells. Subclones with varying levels of ACE2/TMPRSS2 were screened for optimal SARS-CoV2 susceptibility. Furthermore, extensive evaluation demonstrated that SARS-CoV-2 infected reporter cells were distinguishable from mock-infected cells and already showed approximately 12 h post infection a clear signal to noise ratio in terms of cell roughness, fluorescence and a profound visible cytopathic effect. Moreover, due to the high transfection efficiency and proliferation capacity, Sleeping Beauty transposase-based overexpression cell lines with a second inducible fluorescence reporter cassette (eGFP) can be generated in a very short time, enabling the investigation of host and restriction factors in a doxycycline-inducible manner. Thus, the novel reporter cell line allows rapid and sensitive detection of SARS-CoV-2 infection and the screening for host factors essential for viral replication.

**Highlights:**

- Sleeping Beauty transposon-based cellular system was used to generate a highly susceptible cell line for monitoring SARS-CoV-2 infection
- The versatile reporter cell line A549-AT is suitable for rapid and sensitive high-throughput assays
- Additional gene specific expression cassettes allow the identification of SARS-CoV-2 host dependency and restriction factors
