## Supplemental Tables for "Generation of a Sleeping Beauty transposon-based cellular system for rapid and sensitive identification of SARS-CoV-2 host dependency and restriction factors"

### Sheet: Tabelle1
Supplementary Table 1: Primers and probes used in this study for RT-qPCR of viral and cellular genes
Name	Sequence (5' - 3' )	Reference	PMID
sgRNA8_fwd	ACCAACTTTCGATCTCTTGTAGA	Kohmer et al. 2021	33477365
sgRNA8_rev	GCTCACAAGTAGCGAGTGTT	Kohmer et al. 2021	33477365
sgRNA8_probe	HEX-CTGTTCTCTAAACGAACATGAAAATTATTC-BHQ2	Kohmer et al. 2021	33477365
RNAseP-F_exon1	AGATTTGGACCTGCGAGCG	Kohmer et al. 2021	33477365
RNAseP-R	GAGCGGCTGTCTCCACAAGT	Kohmer et al. 2021	33477365
RNAseP probe	Cy-5TTCTGACCTGAAGGCTCTGCGCG-BHQ3	Kohmer et al. 2021	33477365
RdRP_SARSr-F2	GTGARATGGTCATGTGTGGCGG	Corman et al. 2020	31992387
RdRP_SARSr-R1	CARATGTTAAASACACTATTAGCATA	Corman et al. 2020	31992387
mRNA0 - 32 F	CCAACCAACTTTCGATCTCTTGT	Shin et al. 2020	32726803
mRNA4 - 109 R	AACGTACCTGTCTCTTCCGA	Shin et al. 2020	32726803
ACTB fwd	CATCGAGCACGGCATCGTCA	Zhang et al. 2005	15720708
ACTB rev	TAGCACAGCCTGGATAGCAAC	Zhang et al. 2005	15720708
ISG15 fwd	GAGAGGCAGCGAACTCATCT	Moll et al. 2011	20943413
ISG15 rev	AGGGACACCTGGAATTCGTT	Moll et al. 2011	20943413
IRF1 fwd	TTTGTATCGGCCTGTGTGAATG	Zoumpoulidou et al. 2004	15155784
IRF1 rev	AAGCATGGCTGGGACATCA	Zoumpoulidou et al. 2004	15155784
IFITM1 fwd	ACTCCGTGAAGTCTAGGGACA	Li et al. 2017	29252127
IFITM1 rev	TGTCACAGAGCCGAATACCAG	Li et al. 2017	29252127
Supplementary Table 2: Primers used in this study for cloning
Name	Sequence (5' - 3' )
ACE2.Flag.Sfi.F	aGGCCTCTGAGGCCaccatggattacaaggatgacgacgataagATGTCAAGCTCTTCCTGGCTCCT
ACE2.Sfi.R	aGGCCTGACAGGCCttaAAAGGAGGTCTGAACATCATCAGTGTTTT
TMPRSS2.Flag.Sfi.F	aGGCCTCTGAGGCCaccatggattacaaggatgacgacgataagATGGCTTTGAACTCAGGGTCACCA
TMPRSS2.Sfi.R	aGGCCTGACAGGCCttaGCCGTCTGCCCTCATTTGTC
